# FGF signalling plays similar roles in development and regeneration of the skeleton in the brittle star *Amphiura filiformis*

**DOI:** 10.1101/632968

**Authors:** Anna Czarkwiani, David V. Dylus, Luisana Carballo, Paola Oliveri

**Author notes:** Author’s current address: Centre for Regenerative Therapies Dresden, Dresden, Germany (Anna Czarkwiani). Author’s current address: Department Computational Biology & Centre for Integrative Genomics, University of Lausanne, Lausanne, Switzerland (David V. Dylus). Author’s current address: Department of Behavioural Ecology & Evolutionary Genetics, Max Planck Institute for Ornithology, Seewiesen, Germany (Luisana Carballo). These authors contributed equally to this work (Anna Czarkwiani, David V. Dylus). **Corresponding author:** Paola Oliveri.

## Abstract

Regeneration is an adult developmental process considered to be an epiphenomenon of embryonic development. Although several studies have shown that various embryonic genes are expressed during regeneration, there have been no large-scale, direct and functional comparative studies between the development and regeneration of a specific structure in one animal. Here, we use the brittle star *Amphiura filiformis* to characterise the role of the FGF signalling pathway during skeletal development and regeneration. In both processes, we find the ligands expressed in ectodermal cells flanking underlying mesodermal cells, and the receptors expressed specifically by these skeletogenic cells. Perturbation of FGF but not VEGF signalling during skeletogenesis completely inhibited skeleton formation in both embryogenesis and regeneration, without affecting other key developmental processes like cell migration or proliferation. Transcriptome-wide differential analysis identified a highly similar cohort of skeletogenic differentiation genes downstream of the FGF signalling pathway, whereas upstream transcription factors involved in the initial specification of the skeletogenic lineage where unaffected. Comparison to the sea urchin indicated that many of the affected genes are associated with differentiation. Moreover, several genes showed no homology to a cohort from other species, leading to the discovery of brittle star specific, downstream skeletogenic genes. In conclusion, our results show that the FGF pathway is crucial for skeletogenesis in the brittle star, as it is in other deuterostomes, and for the first time provide evidence for the re-deployment of a gene regulatory module during both regeneration and development.
