## Supplemental Table S1 for "FGF signalling plays similar roles in development and regeneration of the skeleton in the brittle star *Amphiura filiformis*"

### Sheet: Sheet1
Gene	Afi-ID	length (aa)	eval	pident	blast vs swissprot (8/1/2019)
FGF8/17/18	AfiCDS.id48495.tr55075	210	3e-26	0.3	RecName: Full=Fibroblast growth factor 8; Short=FGF-8; Flags: Precursor
FGF9/16/20	AfiCDS.id10652.tr44814	209	5e-34	0.43	RecName: Full=Fibroblast growth factor 9; Short=FGF-9; AltName: Full=Glia-activating factor; Short=GAF; AltName: Full=HBGF-9; AltName: Full=Heparin-binding growth factor 9; AltName: Full=XFGF-9; Flags: Precursor
FGFR1	AfiCDS.id89069.tr36121	972	0	0.47	RecName: Full=Fibroblast growth factor receptor; Short=SpFGFR; Flags: Precursor
FGFR2	AfiCDS.id62424.tr60943	773	1e-94	0.49	RecName: Full=Tyrosine kinase receptor Cad96Ca; AltName: Full=Cadherin-96Ca; AltName: Full=Tyrosine kinase receptor HD-14; Flags: Precursor
TK9	AfiCDS.id10116.tr22019	773	5e-94	0.49	RecName: Full=Tyrosine kinase receptor Cad96Ca; AltName: Full=Cadherin-96Ca; AltName: Full=Tyrosine kinase receptor HD-14; Flags: Precursor
VEGF2	AfiCDS.id11730.tr8523	528	5e-30	0.31	vs nr: vascular endothelial growth factor 2 [Strongylocentrotus intermedius]
VEGF3	AfiCDS.id52846.tr38849	354	8e-08	0.23	RecName: Full=Vascular endothelial growth factor D; Short=VEGF-D; AltName: Full=c-Fos-induced growth factor; Short=FIGF; Flags: Precursor
VEGFR	AfiCDS.id89175.tr20202	1336	0	0.35	RecName: Full=Vascular endothelial growth factor receptor 1; Short=VEGFR-1; AltName: Full=Fms-like tyrosine kinase 1; Short=FLT-1; AltName: Full=Tyrosine-protein kinase receptor FLT; Flags: Precursor
