## Supplemental Table S4 for "FGF signalling plays similar roles in development and regeneration of the skeleton in the brittle star *Amphiura filiformis*"

### Sheet: Sheet1
gene	id	length	blastx (1E-3) vs SPU peptide	blastx (1E-6) vs SPU transriptome	ex_27hr	ex_27hrDMSO	ex_27hrSU	fc_dmso	fc_fsw	cntr	Class	Sub-Class	Annotation Type	identities	evalue	subject	identities	evalue	Biological Process	Molecular Function	Cellular Components	notes	Note
Cluster-24029.0	AfiCDS.id5605.tr49815	657	SPU_014339-Sp-Rdh11_2	NA-NA-WHL22.110836.1	4.25843	5.02073	0.8041	2.64245	2.40488	0.237573	Metabolism	Metabolism_SecondaryMetabolites	electronic annotation	0.5	5e-38	PREDICTED: retinol dehydrogenase 12-like [Astyanax mexicanus]	0.56	2e-42	metabolic process	oxidoreductase activity
Cluster-3647.0	AfiCDS.id55332.tr13370	528	SPU_000906-Sp-EchL2	NA-NA-WHL22.201414.1	8.5943	8.42186	2.29743	1.87412	1.90336	-0.0292399	ImmuneSystem	ImmuneSystem_Receptor_Clectin	electronic annotation	0.33	1e-25	PREDICTED: echinoidin-like isoform 1 [Strongylocentrotus purpuratus]	0.31	3e-25
Cluster-22497.0	AfiCDS.id72798.tr9940	2946	SPU_024599-Sp-Flnc	NA-NA-WHL22.344288.0	62.0183	51.341	16.5415	1.63402	1.90661	-0.272583	Cytoskeleton	Cytoskeleton_ActinBinding	electronic annotation	0.46	4e-88	PREDICTED: filamin-C-like [Saccoglossus kowalevskii]	0.43	2e-135		protein binding
Cluster-14335.0	AfiCDS.id43930.tr1339	1074	SPU_013257-Sp-Elach1	NA-NA-WHL22.476817.0	5.18755	5.83052	0.459486	3.66553	3.49696	0.168572	Metabolism	Metabolism_Lipid	electronic annotation			zinc phosphodiesterase ELAC protein 1-like [Spu]	0.58	5e-145	tRNA 3'-trailer cleavage	endoribonuclease activity, producing 5'-phosphomonoesters
Cluster-13564.0	AfiCDS.id63133.tr10933	1389	SPU_007329-Sp-Pnlip_1	NA-NA-WHL22.555967.0	4.95527	4.12995	0.918971	2.16803	2.43087	-0.262838	Hydrolase	Hydrolase	electronic annotation			pancreatic lipase-related protein 2-like [Saccoglossus kowalevskii]	0.38	6e-62	lipid metabolic process	catalytic activity
Cluster-21140.0	AfiCDS.id82037.tr39592	726	SPU_000176-Sp-Reeler-Egf-Foln	NA-NA-WHL22.566997.0	5.6521	5.58758	1.72307	1.69724	1.71381	-0.0165638	Unclassified	Unclassified	electronic annotation	0.28	9e-13	PREDICTED: putative ferric-chelate reductase 1-like [Alligator sinensis]	0.34	9e-14
Cluster-8271.0	AfiCDS.id27940.tr37402	1395	SPU_013248-Sp-Lrr-Gpcr	NA-NA-WHL22.643956.0	2.63249	2.42938	0.689229	1.81754	1.93337	-0.115836	BasalTranscription	Transcription_Regulation	electronic annotation	0.27	3.1
Cluster-12569.0	AfiCDS.id3245.tr30510	1377	SPU_011619-Sp-Hypp_1992	NA-NA-WHL22.685862.1	16.8789	17.0057	4.59486	1.88793	1.87713	0.0107975				0.33	4e-62	PREDICTED: uncharacterized protein LOC101238264 [Hydra vulgaris]	0.42	8e-104		nucleic acid binding
Cluster-30937.0	AfiCDS.id64819.tr39976	1626	SPU_020457-Sp-B7L3	NA-NA-WHL22.699079.0	26.2474	22.5123	3.67589	2.61455	2.83601	-0.221464	ImmuneSystem	ImmuneSystem_Receptor_Ig	electronic annotation			hemicentin-1-like [Spu]	0.36	1e-44		protein binding
Cluster-3663.0	AfiCDS.id46589.tr68672	1200	SPU_024995-Sp-KirrelL	NA-NA-WHL22.699079.0	5.96181	7.45011	1.49333	2.31873	1.99722	0.321512				0.31	4e-24	PREDICTED: uncharacterized protein LOC100893029 [Strongylocentrotus purpuratus]	0.27	5e-23		protein binding
Cluster-8884.0	AfiCDS.id56464.tr2517	1548	SPU_008632-Sp-Cyp2U	SPU_000279-Sp-Cyp17a1-WHL22.614000.0	26.4023	24.3748	7.81126	1.64176	1.75704	-0.115272	Kinase	Kinase_AGC	electronic annotation	0.45	9e-11	PREDICTED: uncharacterized protein LOC763112 [Strongylocentrotus purpuratus]	0.45	6e-09
Cluster-16355.0	AfiCDS.id78286.tr5708	606	SPU_021851-Sp-Z434	SPU_000414-none-WHL22.454734.0	2.0905	2.67232	0.8041	1.73265	1.3784	0.354243	ZincFinger	ZincFinger	electronic annotation	0.28	4e-13	zinc finger protein [Culex quinquefasciatus]	0.29	1e-09		nucleic acid binding/metal ion binding
Cluster-1279.0	AfiCDS.id89635.tr6850	1197	SPU_000426-Sp-Arsj	SPU_000426-Sp-Arsj-WHL22.164725.0	2.01308	2.02449	0.574357	1.81754	1.80938	0.00815275	Hydrolase	Hydrolase	electronic annotation	0.5	3e-96	PREDICTED: arylsulfatase J-like [Strongylocentrotus purpuratus]	0.53	2e-108	metabolic process	catalytic activity/sulfuric ester hydrolase activity
Cluster-26365.1	AfiCDS.id41192.tr21815	1296	SPU_010374-Sp-Fn3rch	SPU_000736-Sp-Fn3_11-WHL22.586912.0	2.01308	2.10547	0.574357	1.87412	1.80938	0.0647363	ExtracellularMatrix	ExtracellularMatrix	electronic annotation	0.26	2e-34	PREDICTED: tenascin-X-like [Strongylocentrotus purpuratus]	0.28	2e-30		protein binding
Cluster-6492.0	AfiCDS.id54236.tr21865	1356	SPU_014634-Sp-Slc16a12_6	SPU_000860-Sp-Slc16a12L_4-WHL22.684822.0	9.05885	11.1752	3.67589	1.60413	1.30124	0.302896	Metabolism	Metabolism_Carbohydrate	electronic annotation	0.26	1e-40	PREDICTED: monocarboxylate transporter 12 [Erinaceus europaeus]	0.28	1e-25	transmembrane transport		integral component of membrane
Cluster-10446.0	AfiCDS.id91603.tr37446	1854	SPU_017103-Sp-Frrs1	SPU_000889-none-WHL22.124379.1	2.01308	2.18645	0.574357	1.92857	1.80938	0.119184				0.39	1e-70	PREDICTED: putative ferric-chelate reductase 1-like isoform 1 [Strongylocentrotus purpuratus]	0.41	2e-84			integral component of membrane
Cluster-1600.0	AfiCDS.id100.tr36404	1881	SPU_009405-none	SPU_001296-Sp-Ser/Thrpp2B/Dirsigc-WHL22.137327.0	5.96181	6.07346	1.72307	1.81754	1.79077	0.0267684				0.5	3e-44	PREDICTED: uncharacterized protein LOC100888763 [Strongylocentrotus purpuratus]	0.48	5e-70		serine-type endopeptidase inhibitor activity/protein binding
Cluster-15662.0	AfiCDS.id54097.tr38374	588	SPU_001736-Sp-Snrnp25	SPU_001736-Sp-Snrnp25-WHL22.339318.0	3.17447	3.07722	0.574357	2.42161	2.4665	-0.0448882				0.61	7e-44	PREDICTED: U11/U12 small nuclear ribonucleoprotein 25 kDa protein-like isoform X1 [Haplochromis burtoni]	0.59	4e-57		protein binding
Cluster-20176.0	AfiCDS.id6028.tr53259	3414	SPU_002328-Sp-Nos_1	SPU_002328-Sp-Nos_1-WHL22.55699.2	21.0599	18.7872	5.97331	1.65315	1.81789	-0.164746	CalciumToolkit	CalciumToolkit	electronic annotation	0.47	0	PREDICTED: nitric oxide synthase, brain-like [Strongylocentrotus purpuratus]	0.48	0	nitric oxide biosynthetic process/oxidation-reduction process	nitric-oxide synthase activity/iron ion binding/calmodulin binding/FMN binding/oxidoreductase activity/heme binding/flavin adenine dinucleotide binding/NADP binding
Cluster-28824.0	AfiCDS.id43174.tr1290	1767	SPU_002388-Sp-Pik3ap1L	SPU_002388-Sp-Pik3ap1L-WHL22.262797.8	4.72299	5.26367	1.26359	2.05854	1.90218	0.156367				0.34	1e-32	PREDICTED: uncharacterized protein LOC100891634 isoform 1 [Strongylocentrotus purpuratus]	0.33	4e-78
Cluster-2406.0	AfiCDS.id73569.tr4206	1266	SPU_002429-Sp-Slc7a8	SPU_002429-Sp-Slc7a8-WHL22.536654.2	2.16793	2.91526	0.918971	1.66553	1.23823	0.427306	Metabolism	Metabolism_AminoAcid	electronic annotation	0.33	9e-47	solute carrier family 7, member 9 [Xenopus (Silurana) tropicalis]	0.4	3e-53	amino acid transmembrane transport	amino acid transmembrane transporter activity	membrane
Cluster-20609.1	AfiCDS.id75968.tr68593	2475	SPU_002533-Sp-Melkl	SPU_002532-none-WHL22.303707.0	7.4329	7.61207	2.06769	1.88027	1.84591	0.0343626	Kinase	Kinase_CAMK	electronic annotation	0.26	5e-51	PREDICTED: uncharacterized protein LOC100378139 [Saccoglossus kowalevskii]	0.35	3e-58		protein binding
Cluster-5643.0	AfiCDS.id13196.tr16722	1407	SPU_003193-Sp-Kirrel2L_6	SPU_003193-Sp-Kirrel2L_6-WHL22.433537.0	3.09704	3.5631	1.14871	1.63311	1.43087	0.20224	ImmuneSystem	ImmuneSystem_Misc	electronic annotation	0.24	7e-24	PREDICTED: kin of IRRE-like protein 2-like [Strongylocentrotus purpuratus]	0.24	1e-22		protein binding
Cluster-15123.0	AfiCDS.id76875.tr3987	1473	SPU_005174-Sp-Dnajc3	SPU_003205-Sp-Dnajc3L-WHL22.297128.0	23.073	24.2938	7.58151	1.68003	1.60565	0.0743864	Chaperone	Chaperone	electronic annotation	0.48	e-114	PREDICTED: dnaJ homolog subfamily C member 3-like [Aplysia californica]	0.51	3e-149		protein binding
Cluster-25919.3	AfiCDS.id76782.tr38295	633	SPU_020847-Sp-Slsp_13	SPU_003400-none-WHL22.586162.0	2.24536	2.02449	0.574357	1.81754	1.96692	-0.149389				0.3	3e-15	PREDICTED: cubilin-like [Lepisosteus oculatus]	0.28	4e-12
Cluster-16386.0	AfiCDS.id67334.tr2303	1221	SPU_002372-Sp-Nlr55	SPU_003812-Sp-Slc37a2-WHL22.71664.4	32.2093	36.1978	11.4871	1.65588	1.48746	0.168428	ImmuneSystem	ImmuneSystem_Receptor_NLR	electronic annotation	0.49	4e-93	PREDICTED: sugar phosphate exchanger 2-like [Saccoglossus kowalevskii]	0.59	1e-128	transport/transmembrane transport	transporter activity	integral component of membrane
Cluster-18482.0	AfiCDS.id4269.tr11271	3336	SPU_017648-Sp-Hypp_137	SPU_004301-none-WHL22.559589.0	10.8397	17.3296	4.93947	1.81081	1.13389	0.67692	DNA	DNA_Replication	electronic annotation	0.34	e-115	PREDICTED: uncharacterized protein LOC575748 [Strongylocentrotus purpuratus]	0.35	2e-111	DNA replication	nucleotide binding/nucleic acid binding/DNA binding/DNA-directed DNA polymerase activity/3'-5' exonuclease activity
Cluster-1541.0	AfiCDS.id29222.tr34323	837		SPU_004896-none-WHL22.381788.2	19.0468	20.1639	2.06769	3.28568	3.20346	0.0822237						uncharacterized protein LOC762976 [Spu]	0.39	3e-23
Cluster-17782.0	AfiCDS.id45168.tr61235	1710	SPU_005449-Sp-Loxl4L	SPU_005014-Sp-Hypp_1556-WHL22.35403.0	6.19409	5.83052	1.6082	1.85818	1.94544	-0.0872668				0.32	4e-33	PREDICTED: uncharacterized protein LOC100891625 [Strongylocentrotus purpuratus]	0.38	5e-53		scavenger receptor activity	membrane
Cluster-672.0	AfiCDS.id51828.tr30296	3648	SPU_015352-Sp-Dcst2	SPU_005390-Sp-Dcst2-3-WHL22.60281.0	38.7905	40.9756	10.2236	2.00287	1.92381	0.0790631	Transmembrane	Transmembrane	electronic annotation			uncharacterized protein LOC590762 [Spu]	0.48	2e-170			integral component of membrane
Cluster-18235.0	AfiCDS.id67370.tr16901	1668	SPU_005419-Sp-Sfk3	SPU_005419-Sp-Sfk3-WHL22.142273.0	27.4088	31.1771	9.41946	1.72677	1.54093	0.185845	Fertilization	Fertilization	electronic annotation	0.86	0	Src family kinase [Patiria miniata]	0.9	0	protein phosphorylation	protein kinase activity/protein tyrosine kinase activity/protein binding/ATP binding/transferase activity, transferring phosphorus-containing groups
Cluster-30781.0	AfiCDS.id26856.tr4912	1263	SPU_001436-Sp-TlrL_10	SPU_005538-Sp-Lrr/Igr_2-WHL22.473071.0	3.09704	2.83428	0.918971	1.62489	1.7528	-0.127909	Unclassified	Unclassified	electronic annotation	0.29	8e-19	PREDICTED: SLIT and NTRK-like protein 4-like [Oryzias latipes]	0.35	1e-21		protein binding
Cluster-24711.7	AfiCDS.id2943.tr9443	669	SPU_026550-Sp-Reeler-Egf-Cub_1	SPU_006000-Sp-Notchh1_4-WHL22.382311.1	4.33586	4.53485	1.37846	1.718	1.65326	0.0647363	Unclassified	Unclassified	electronic annotation	0.58	1e-86	predicted protein [Nematostella vectensis]	0.56	3e-77				No consistent protein sequence. Probably wrong assembly
Cluster-28510.0	AfiCDS.id35420.tr36288	1614	SPU_024528-Sp-Sr-Fu-Igr_1	SPU_006068-Sp-Sr/Fu/Igr-WHL22.362474.1	3.79388	3.96799	0.344614	3.52536	3.46062	0.0647363	Adhesion	Adhesion_IgFN3Receptor	electronic annotation			deleted in malignant brain tumors 1 protein-like isoform 1 [Spu]	0.54	3e-173		scavenger receptor activity	membrane
Cluster-2571.0	AfiCDS.id28262.tr65992	2994	SPU_026875-Sp-Trim2L_2	SPU_006071-Sp-Trim2-2-WHL22.674919.0	51.4884	50.0453	12.2912	2.0256	2.06662	-0.0410112						uncharacterized protein LOC590474 [Spu]	0.39	1e-09		protein binding/zinc ion binding
Cluster-11257.0	AfiCDS.id1705.tr9893	4008	SPU_011257-Sp-A2m	SPU_006406-Sp-Tecp1-WHL22.573138.0	481.126	496.89	128.311	1.95328	1.90676	0.0465125	ImmuneSystem	ImmuneSystem_Effector_Complement	electronic annotation			predicted alpha-2-macroglobulin-P-like [Saccoglossus kowalevskii]	0.47	3e-142		endopeptidase inhibitor activity	extracellular space	The sequence in SpBase doesn't correspond to Sp-Tecp2. It says that is Sp-A2m
Cluster-7902.1	AfiCDS.id56639.tr61228	1746	SPU_006524-Sp-Slc22a3_2	SPU_006537-Sp-Slc22a3_9-WHL22.738485.1	5.57468	7.77403	1.83794	2.08057	1.6008	0.479774				0.54	7e-69	PREDICTED: RING finger and transmembrane domain-containing protein 2-like [Strongylocentrotus purpuratus]	0.55	3e-88		protein binding/zinc ion binding
Cluster-8636.0	AfiCDS.id12624.tr63419	1605	SPU_022250-Sp-Lrr-Igr	SPU_007065-Sp-TlrL_7-WHL22.266152.1	20.1308	18.4633	5.6287	1.71379	1.83853	-0.124742	Adhesion	Adhesion_LRRReceptor	electronic annotation	0.43	e-100	PREDICTED: G-protein coupled receptor GRL101-like [Strongylocentrotus purpuratus]	0.46	2e-115	G-protein coupled receptor signaling pathway	G-protein coupled receptor activity/protein-hormone receptor activity	integral component of membrane
Cluster-4851.0	AfiCDS.id29111.tr46712	498	SPU_007267-Sp-Pla2g1b	SPU_007267-Sp-Pla2g1b-WHL22.470479.0	2.16793	2.10547	0.459486	2.19605	2.23823	-0.0421789	Hydrolase	Hydrolase	electronic annotation	0.39	2e-31	PREDICTED: phospholipase A2 AP-PLA2-II-like [Strongylocentrotus purpuratus]	0.41	6e-24	phospholipid metabolic process/lipid catabolic process	phospholipase A2 activity/calcium ion binding
Cluster-4684.0	AfiCDS.id77201.tr27763	1623	SPU_011132-Sp-Hypp_1962	SPU_007385-Sp-Hypp_512-WHL22.167651.0	5.0327	5.18269	1.6082	1.68825	1.64588	0.0423685				0.27	2e-08	predicted protein [Nematostella vectensis]	0.32	1e-12		protein binding/zinc ion binding
Cluster-3811.0	AfiCDS.id61337.tr24555	837	SPU_014543-Sp-Hypp_103	SPU_007703-Sp-Hypp_524-WHL22.698963.0	2.24536	2.26742	0.344614	2.718	2.70389	0.0141102				0.4	3e-56	PREDICTED: uncharacterized protein LOC100888373 [Strongylocentrotus purpuratus]	0.38	6e-55	transcription, DNA-templated	DNA binding/DNA-directed RNA polymerase activity
Cluster-1364.0	AfiCDS.id8707.tr37166	2151	SPU_020546-Sp-Trim3	SPU_007912-Sp-Trim2_1-WHL22.742590.0	17.8854	14.5763	1.95281	2.9	3.19516	-0.29516						hypothetical protein BRAFLDRAFT_67260 [Branchiostoma floridae]	0.25	9e-09		protein binding/zinc ion binding	intracellular	Same SPU but they are not the same sequence. Identities 38%. E-value: 4E-6
Cluster-31080.0	AfiCDS.id2630.tr7879	528	SPU_007931-Sp-Hypp_1754	SPU_007931-Sp-Hypp_1754-WHL22.224645.0	2.16793	3.5631	0.689229	2.37008	1.65326	0.716813				0.45	3e-17	hypothetical protein BRAFLDRAFT_123334 [Branchiostoma floridae]	0.54	1e-23
Cluster-30786.1	AfiCDS.id12160.tr20206	4797	SPU_013077-Sp-Hypp_87	SPU_008613-Sp-Fbn2L_1-WHL22.324858.1	17.808	15.872	2.18256	2.86239	3.02843	-0.166044						fibrilin-2-like isoform 2 [Spu]	0.35	0		calcuim ion binding
Cluster-7862.1	AfiCDS.id3515.tr54726	750	SPU_008846-none	SPU_008846-none-WHL22.419529.0	2.63249	2.51036	0.574357	2.12788	2.19641	-0.0685303	Phosphatase	Phosphatase_Alkaline	electronic annotation	0.44	e-140	PREDICTED: mesenchyme-specific cell surface glycoprotein-like [Strongylocentrotus purpuratus]	0.46	9e-165		protein binding
Cluster-13724.0	AfiCDS.id62604.tr47807	5040	SPU_009642-Sp-Rreb1	SPU_009642-Sp-Rreb1-WHL22.421612.0	127.598	124.951	36.2994	1.78335	1.81359	-0.0302419	ZincFinger	ZincFinger	electronic annotation			uncharacterized protein LOC578691 [Spu]	0.4	0		nucleic acid binding/metal ion binding
Cluster-15464.0	AfiCDS.id4578.tr38894	1092	SPU_009794-Sp-Hypp_55	SPU_009708-Sp-Trim2-WHL22.300164.0	25.7055	25.4276	5.28409	2.26667	2.28235	-0.0156824						tripartite motif-containing protein 2-like [Spu]	0.28	7e-31		protein binding/zinc ion binding/metal ion binding	intracellular
Cluster-1215.0	AfiCDS.id537.tr30881	1281	SPU_024089-Sp-Hypp_1104	SPU_009708-Sp-Trim2-WHL22.300164.0	2.01308	3.23918	0.459486	2.81754	2.13131	0.686225						hypothetical protein BRAFLDRAFT_69647 [Branchiostoma floridae]	0.31	2e-32		protein binding /zinc ion binding /metal ion binding	intracellular
Cluster-7905.0	AfiCDS.id50920.tr61094	1476	SPU_006482-Sp-Tpase6	SPU_010126-Sp-TpaseL_5-WHL22.357616.0	3.48417	2.83428	0.918971	1.62489	1.92272	-0.297834	Defensome	Defensome_IonTransporter	electronic annotation	0.34	3e-85	PREDICTED: organic cation transporter protein-like [Strongylocentrotus purpuratus]	0.36	3e-113	transmembrane transport		integral component of membrane
Cluster-1909.0	AfiCDS.id27934.tr46978	1347	SPU_010126-Sp-TpaseL_5	SPU_010126-Sp-TpaseL_5-WHL22.357616.0	7.82004	6.7213	1.72307	1.96376	2.18219	-0.218436	Transferase	Transferase	electronic annotation	0.47	3e-84	PREDICTED: putative nuclease HARBI1-like [Amphimedon queenslandica]	0.49	5e-113
Cluster-25920.0	AfiCDS.id13652.tr246	630	SPU_013521-Sp-Unk_45	SPU_010382-Sp-Ascc1-WHL22.258956.1	3.01962	3.1582	0.8041	1.97366	1.90892	0.0647363				0.51	1e-52	PREDICTED: activating signal cointegrator 1 complex subunit 1-like [Saccoglossus kowalevskii]	0.53	2e-73		nucleic acid binding/RNA binding
Cluster-25984.0	AfiCDS.id16935.tr21031	1026	SPU_011372-Sp-Aox	SPU_011372-Sp-Aox-WHL22.258947.0	9.91054	8.17893	2.4123	1.7615	2.03855	-0.277052	Oxidase	Oxidase	electronic annotation	0.46	1e-63	alternative oxidase [Crassostrea gigas]	0.52	2e-88	oxidation-reduction process	alternative oxidase activity
Cluster-11922.0	AfiCDS.id39132.tr32310	918	SPU_011698-Sp-Gpr21	SPU_011698-Sp-Gpr21-WHL22.221654.0	2.01308	2.10547	0.574357	1.87412	1.80938	0.0647363	Nervous	Nervous_Chemosensory	electronic annotation	0.25	2e-20	PREDICTED: probable G-protein coupled receptor 21-like [Strongylocentrotus purpuratus]	0.27	1e-15	G-protein coupled receptor signaling pathway	G-protein coupled receptor activity	integral component of membrane
Cluster-25105.0	AfiCDS.id53870.tr61382	1185	SPU_015654-Sp-TnfsfL3	SPU_011736-Sp-Colf_3-WHL22.97140.0	3.01962	3.32016	0.574357	2.53123	2.39435	0.136886	Apoptosis	Apoptosis_TNF/TNFR	electronic annotation			predicted ectodysplasin-A-like [Saccoglossus kowalevskii]	0.34	2e-36	immune response	tumor necrosis factor receptor binding /protein binding	membrane
Cluster-22638.0	AfiCDS.id6936.tr21969	1290	SPU_012235-Sp-Rg9mtd2	SPU_012235-Sp-Rg9mtd2-WHL22.727285.0	15.5626	16.6008	4.8246	1.78277	1.68961	0.0931647	Transferase	Transferase	electronic annotation	0.37	2e-67	PREDICTED: RNA (guanine-9-)-methyltransferase domain-containing protein 2-like [Strongylocentrotus purpuratus]	0.58	1e-78
Cluster-29530.0	AfiCDS.id30164.tr46458	1695	SPU_012315-Sp-Z215	SPU_012315-Sp-Z215-WHL22.111895.0	8.74915	9.0697	2.87179	1.65911	1.60719	0.0519122	ZincFinger	ZincFinger	electronic annotation	0.31	2e-49	PREDICTED: putative zinc finger protein 724-like [Saccoglossus kowalevskii]	0.38	4e-104		nucleic acid binding/metal ion binding
Cluster-30592.3	AfiCDS.id76291.tr57199	378	SPU_012393-Sp-Nasp	SPU_012393-Sp-Nasp-WHL22.584483.0	4.33586	5.42562	1.6082	1.75434	1.43087	0.323471	Unclassified	Unclassified	electronic annotation	0.48	3e-24	nuclear histone binding protein [Strongylocentrotus purpuratus]	0.59	3e-24
Cluster-20452.0	AfiCDS.id10597.tr30892	1323	SPU_013458-Sp-Cara4LA	SPU_012518-Sp-Cara7LA-WHL22.446073.1	122.178	125.113	34.1168	1.87468	1.84043	0.0342459	Biomineralization	Biomineralization_CarbonicAnhydrase	electronic annotation	0.38	1e-37	Carbonic anhydrase 7, partial [Stegodyphus mimosarum]	0.41	2e-47
Cluster-30580.0	AfiCDS.id28803.tr17	1932	SPU_002114-Sp-Notch1	SPU_012655-Sp-Egfi-WHL22.771108.5	2.47763	2.51036	0.8041	1.64245	1.62352	0.0189326				0.45	e-116	fibropellin Ib [Strongylocentrotus purpuratus]	0.43	5e-99		calcium ion binding/protein binding			Fibrosulfin Cluzel 2001 inbetween collage fibers in P lividus spine ligament.
Cluster-21761.0	AfiCDS.id10999.tr2171	483	SPU_012715-Sp-Stx17	SPU_012715-Sp-Stx17-WHL22.594516.0	3.2519	4.45387	1.26359	1.81754	1.36376	0.453779	Nervous	Nervous_SynapticVesicleRelease	electronic annotation	0.51	5e-30	PREDICTED: syntaxin-17-like [Strongylocentrotus purpuratus]	0.57	2e-33	autophagic vacuole fusion/ER to Golgi vesicle-mediated transport/endoplasmic reticulum-Golgi intermediate compartment organization	SNARE binding
Cluster-17807.0	AfiCDS.id32356.tr9349	1590	SPU_006142-Sp-Trpc5_3	SPU_012792-Sp-Trpc3-WHL22.8014.0	4.56814	5.9115	1.72307	1.77854	1.40662	0.371918	CalciumToolkit	CalciumToolkit	electronic annotation	0.36	2e-76	PREDICTED: short transient receptor potential channel 4-like [Strongylocentrotus purpuratus]	0.37	8e-81	calcium ion transmembrane transport	calcium channel activity/protein binding	membrane
Cluster-30396.0	AfiCDS.id47767.tr6759	2169	SPU_027741-Sp-Egf-Sea	SPU_013829-Sp-Sea/Egf/Ccp-WHL22.25958.0	3.5616	2.42938	0.574357	2.08057	2.63251	-0.551935	Adhesion	Adhesion_Atypical	electronic annotation	0.31	2e-25	PREDICTED: uncharacterized protein LOC100889521 [Strongylocentrotus purpuratus]	0.36	5e-23		calcium ion binding/protein binding
Cluster-1713.0	AfiCDS.id17378.tr53433	1272	SPU_015178-Sp-Cpa2L	SPU_013883-none-WHL22.769049.0	2.78734	3.07722	0.689229	2.15857	2.01583	0.142739	Metalloprotease	Metalloprotease	electronic annotation	0.39	2e-85	PREDICTED: carboxypeptidase A2-like [Strongylocentrotus purpuratus]	0.4	5e-99	proteolysis	carboxypeptidase activity/metallocarboxypeptidase activity/zinc ion binding
Cluster-13385.0	AfiCDS.id64616.tr21644	1212	SPU_018992-Sp-Hemk1	SPU_014210-none-WHL22.160340.0	9.2137	9.15068	2.98666	1.61535	1.62525	-0.00990252	Unclassified	Unclassified	electronic annotation	0.42	6e-63	PREDICTED: hemK methyltransferase family member 1-like [Strongylocentrotus purpuratus]	0.43	2e-72	protein methylation/methylation	nucleic acid binding/methyltransferase activity/protein methyltransferase activity
Cluster-29782.0	AfiCDS.id89325.tr6274	921	SPU_014401-Sp-NtL	SPU_014401-Sp-NtL-WHL22.259272.0	7.35548	6.88325	2.18256	1.65707	1.7528	-0.0957284	Nervous	Nervous_TF	electronic annotation			PREDICTED: myoblast determination protein 1 homolog [Saccoglossus kowalevskii]	0.65	2e-26		protein dimerization activity
Cluster-7482.0	AfiCDS.id80760.tr10976	1851	SPU_014492-Sp-Msp130r6	SPU_014492-Sp-Msp130r6-WHL22.405717.2	275.947	280.675	78.5721	1.83681	1.8123	0.0245106						mesenchyme-specific cell surface glycoprotein-like [Spu]	0.49	7e-171		protein binding		The sequence in SpBase doesn't correspond to Sp-Msp130r6. It says that is Sp-Ap
Cluster-24711.10	AfiCDS.id23881.tr37647	318	SPU_019613-Sp-Notch1_16	SPU_014572-Sp-Reeler/Egf/Cub-WHL22.224782.8	2.55506	2.59134	0.8041	1.68825	1.66791	0.0203422	Unclassified	Unclassified	electronic annotation	0.57	2e-34	PREDICTED: fibrillin-2-like [Strongylocentrotus purpuratus]	0.57	2e-27		calcium ion binding/protein binding
Cluster-13793.0	AfiCDS.id29974.tr601	2247	SPU_022447-Sp-Slc4a1ap	SPU_014604-Sp-Smad-WHL22.389631.0	9.91054	10.2844	3.10153	1.72941	1.67598	0.053421	Unclassified	Unclassified	electronic annotation	0.41	e-130	PREDICTED: uncharacterized protein LOC582372 [Strongylocentrotus purpuratus]	0.6	6e-154		protein binding
Cluster-13125.0	AfiCDS.id86638.tr27818	1479	SPU_015358-Sp-Egr	SPU_015358-Sp-Egr-WHL22.280477.0	88.8852	210.061	43.9958	2.25537	1.01458	1.24079	ZincFinger	ZincFinger	electronic annotation			uncharacterized protein LOC100892559 [Spu]	0.52	7e-135	nucleic acid binding / metal ion binding
Cluster-10909.0	AfiCDS.id59141.tr57150	387	SPU_015375-Sp-Bloc1S1	SPU_015375-Sp-Bloc1S1-WHL22.143620.0	2.32278	2.83428	0.574357	2.30296	2.01583	0.287129	Unclassified	Unclassified	electronic annotation	0.71	1e-42	PREDICTED: biogenesis of lysosome-related organelles complex 1 subunit 1-like [Strongylocentrotus purpuratus]	0.8	3e-53
Cluster-12313.0	AfiCDS.id75934.tr28373	309	SPU_018933-Sp-Sipa1l1l	SPU_015782-none-WHL22.335471.0	2.47763	3.1582	0.918971	1.78101	1.43087	0.350138	Unclassified	Unclassified	electronic annotation	0.45	8e-06	PREDICTED: signal-induced proliferation-associated 1-like protein 1-like isoform 1 [Strongylocentrotus purpuratus]	0.63	0.012
Cluster-2048.0	AfiCDS.id35212.tr22882	429	SPU_009342-Sp-Slco4a1L	SPU_016015-none-WHL22.130763.0	3.2519	2.59134	0.689229	1.91065	2.23823	-0.327581	Defensome	Defensome_IonTransporter	electronic annotation	0.32	7e-07	PREDICTED: solute carrier organic anion transporter family member 5A1-like [Saccoglossus kowalevskii]	0.41	3e-07
Cluster-5981.0	AfiCDS.id91033.tr1608	606	SPU_016196-none	SPU_016196-none-WHL22.687784.1	6.8135	7.28815	2.29743	1.66553	1.56838	0.0971578				0.33	2e-23	PREDICTED: uncharacterized protein LOC586717 [Strongylocentrotus purpuratus]	0.34	3e-25
Cluster-24218.0	AfiCDS.id80280.tr47276	972	SPU_020475-none	SPU_017041-none-WHL22.209889.1	2.47763	2.10547	0.459486	2.19605	2.43087	-0.234824				0.59	3e-56	hypothetical protein BRAFLDRAFT_66645 [Branchiostoma floridae]	0.47	7e-80		hydrolase activity, acting on carbon-nitrogen (but not peptide) bonds, in linear amidines	cytoplasm
Cluster-27739.0	AfiCDS.id36042.tr36266	1626	SPU_017586-Sp-AgrnL	SPU_017586-Sp-AgrnL-WHL22.218450.1	9.44598	7.85501	1.03384	2.9256	3.19168	-0.266088	Metabolism	Metabolism_PeptidaseInhibitor	electronic annotation			predicted agrin-like [Spu]	0.46	3e-39		protein binding
Cluster-9832.0	AfiCDS.id70057.tr44737	843	SPU_018036-Sp-Endrvt35	SPU_018036-Sp-Endrvt35-WHL22.380382.0	4.95527	5.10171	1.37846	1.88793	1.84591	0.0420162	Nervous	Nervous_Chemosensory	electronic annotation	0.41	0.01	signal peptide protein [Bradyrhizobium diazoefficiens]	0.27	1.8
Cluster-1724.0	AfiCDS.id76901.tr2369	1815	SPU_002572-Sp-Pla2g3	SPU_018426-none-WHL22.372181.0	18.35	20.1639	3.56101	2.50141	2.36542	0.135995	Hydrolase	Hydrolase	electronic annotation			uncharacterized protein LOC100889917 [Spu]	0.28	2e-40	phospholipid metabolic process/lipid catabolic process	phospholipase A2 activity /calcium ion binding
Cluster-3837.0	AfiCDS.id18149.tr27794	1716	SPU_007958-Sp-Fam55cL	SPU_019319-Sp-Hypp_2431-WHL22.2808.0	11.7688	11.5801	3.44614	1.74859	1.77191	-0.0233199				0.26	4e-41	PREDICTED: NXPE family member 4-like [Saccoglossus kowalevskii]	0.32	3e-72
Cluster-11136.0	AfiCDS.id91385.tr44789	765	SPU_019778-Sp-Cdipt_1	SPU_019778-Sp-Cdipt_1-WHL22.758251.0	2.94219	3.40114	0.8041	2.08057	1.87144	0.209126	Metabolism	Metabolism_Lipid	electronic annotation	0.55	1e-59	CDP-diacylglycerol--inositol 3-phosphatidyltransferase [Xenopus laevis]	0.67	2e-79	phospholipid biosynthetic process	phosphotransferase activity, for other substituted phosphate groups	membrane
Cluster-1449.0	AfiCDS.id83896.tr45676	1908		SPU_020093-Sp-Hypp_2485-WHL22.104948.0	7.66518	9.55558	2.29743	2.05632	1.7383	0.318023				0.23	0.006	PREDICTED: transmembrane protein 175-like [Lepisosteus oculatus]	0.28	4e-34
Cluster-24220.0	AfiCDS.id48508.tr53384	1395	SPU_021143-Sp-Dusp1	SPU_021143-Sp-Dusp1-WHL22.221547.1	54.9725	53.2035	13.3251	1.99738	2.04457	-0.0471894	Phosphatase	Phosphatase_Tyrosine	electronic annotation			dual specificity protein phosphatase 1-A-like [Xiphophorus maculatus]	0.42	5e-82	protein dephosphorylation/dephosphorylation	protein tyrosine phosphatase activity/protein tyrosine-serine-threonine phosphatase activity/phosphatase activity
Cluster-29964.0	AfiCDS.id72891.tr771	711	SPU_022144-Sp-Hypp_2600	SPU_022144-Sp-Hypp_2600-WHL22.356292.0	2.78734	3.80603	1.03384	1.88027	1.43087	0.4494				0.58	5e-79	PREDICTED: uncharacterized protein LOC579550 [Strongylocentrotus purpuratus]	0.62	5e-94
Cluster-20388.0	AfiCDS.id14285.tr29755	1068	SPU_022156-Sp-Supv3L1	SPU_022156-Sp-Supv3L1-WHL22.241688.0	10.2202	8.98872	2.52717	1.83059	2.01583	-0.185242	NucleicAcid	NucleicAcid_Helicase	electronic annotation	0.68	e-119	PREDICTED: ATP-dependent RNA helicase SUPV3L1, mitochondrial isoform X2 [Struthio camelus australis]	0.67	1e-148		hydrolase activity, acting on acid anhydrides
Cluster-6693.0	AfiCDS.id6672.tr44806	822	SPU_022673-none	SPU_022673-none-WHL22.499466.0	5.3424	8.50284	2.4123	1.81754	1.14708	0.670457				0.32	4e-30	PREDICTED: CBP80/20-dependent translation initiation factor-like [Strongylocentrotus purpuratus]	0.32	1e-26		binding
Cluster-28994.0	AfiCDS.id21441.tr8257	696	SPU_023025-Sp-Amacr	SPU_023025-Sp-Amacr-WHL22.722880.0	2.70991	2.91526	0.918971	1.66553	1.56015	0.105378	Metabolism	Metabolism_Lipid	electronic annotation	0.62	2e-80	PREDICTED: alpha-methylacyl-CoA racemase-like [Strongylocentrotus purpuratus]	0.62	4e-98		catalytic activity
Cluster-16380.0	AfiCDS.id84392.tr16668	5046	SPU_023115-Sp-Ptpriz	SPU_023115-Sp-Ptpriz-WHL22.416979.0	8.904	8.82676	2.87179	1.61994	1.63251	-0.0125694	Phosphatase	Phosphatase_Tyrosine	electronic annotation	0.48	e-158	PREDICTED: tyrosine-protein phosphatase Lar-like [Strongylocentrotus purpuratus]	0.48	1e-161	protein dephosphorylation/dephosphorylation	protein tyrosine phosphatase activity/protein binding/phosphatase activity
Cluster-17735.0	AfiCDS.id28476.tr65857	465	SPU_023207-none	SPU_023206-none-WHL22.437354.0	3.17447	3.07722	0.689229	2.15857	2.20346	-0.0448882				0.55	1e-28	PREDICTED: ribonuclease P protein subunit p20 [Eptesicus fuscus]	0.63	7e-39	tRNA processing	nucleic acid binding/ribonuclease P activity	nucleus
Cluster-12844.207	AfiCDS.id573.tr33051	474	SPU_015682-Sp-Z417_1	SPU_023510-Sp-Z444-WHL22.701893.3	2.47763	2.91526	0.689229	2.08057	1.84591	0.234661	ZincFinger	ZincFinger	electronic annotation	0.38	3e-28	PREDICTED: zinc finger protein 91-like [Neolamprologus brichardi]	0.39	1e-27		nucleic acid binding/metal ion binding
Cluster-28902.0	AfiCDS.id47207.tr20059	2676	SPU_023539-Sp-TrimL_2	SPU_023539-Sp-TrimL_2-WHL22.767454.1	2.55506	3.07722	0.574357	2.42161	2.15334	0.26827	Adhesion	Adhesion_IgFN3Receptor	electronic annotation	0.39	e-178	PREDICTED: E3 ubiquitin-protein ligase Trim36-like [Strongylocentrotus purpuratus]	0.42	0		protein binding/zinc ion binding/metal ion binding
Cluster-3550.0	AfiCDS.id39962.tr11241	966	SPU_017963-Sp-Tnr	SPU_023548-Sp-Fic-WHL22.114164.0	2.40021	2.18645	0.114871	4.2505	4.38507	-0.134573	BloodProtein	BloodProtein	electronic annotation	0.45	3e-54	PREDICTED: fibrinogen C domain-containing protein 1-like [Amphimedon queenslandica]	0.41	2e-70
Cluster-23122.0	AfiCDS.id7227.tr24975	2454	SPU_025940-Sp-Inoc1	SPU_023938-none-WHL22.423754.0	30.351	26.6422	8.73023	1.60962	1.79765	-0.18803	NucleicAcid	NucleicAcid_Helicase	electronic annotation	0.61	0	PREDICTED: DNA helicase INO80 [Strongylocentrotus purpuratus]	0.65	0		DNA binding /ATP binding/hydrolase activity, acting on acid anhydrides
Cluster-30766.0	AfiCDS.id693.tr233	846	SPU_024294-none	SPU_024294-none-WHL22.230798.0	13.7044	12.3089	3.90563	1.65607	1.81101	-0.154942				0.59	8e-99	PREDICTED: glutathione S-transferase P-like [Strongylocentrotus purpuratus]	0.59	7e-123		protein binding
Cluster-28014.0	AfiCDS.id4996.tr11141	1068	SPU_024308-Sp-Rfc4	SPU_024308-Sp-Rfc4-WHL22.77045.0	28.4928	26.4803	8.041	1.71947	1.82515	-0.105679				0.66	e-137	PREDICTED: replication factor C subunit 4-like isoform 2 [Strongylocentrotus purpuratus]	0.69	3e-174	DNA replication	DNA binding/ATP binding
Cluster-720.0	AfiCDS.id74191.tr58590	1812	SPU_024995-Sp-KirrelL	SPU_024995-Sp-KirrelL-WHL22.699052.0	24.3118	24.3748	1.03384	4.5593	4.55557	0.0037352				0.36	8e-82	PREDICTED: uncharacterized protein LOC100889987 [Strongylocentrotus purpuratus]	0.39	4e-55		protein binding
Cluster-1025.0	AfiCDS.id78136.tr3324	2007	SPU_025055-Sp-Slc3a1_1	SPU_025055-Sp-Slc3a1_1-WHL22.245299.0	2.78734	3.07722	0.8041	1.93618	1.79344	0.142739	Metabolism	Metabolism_Carbohydrate	electronic annotation	0.47	0	PREDICTED: neutral and basic amino acid transport protein rBAT-like [Strongylocentrotus purpuratus]	0.48	2e-164	carbohydrate metabolic process	catalytic activity/cation binding
Cluster-1625.0	AfiCDS.id57892.tr61113	1533	SPU_025859-Sp-Fbxl16	SPU_025859-Sp-Fbxl16-WHL22.300640.1	2.24536	2.51036	0.459486	2.4498	2.28885	0.160952	CellCycle	CellCycle_Cyclin	electronic annotation	0.65	0	PREDICTED: F-box/LRR-repeat protein 16-like [Strongylocentrotus purpuratus]	0.66	0		protein binding
Cluster-16526.0	AfiCDS.id66422.tr18763	921	SPU_025922-Sp-A2m_1	SPU_025922-Sp-A2m_1-WHL22.306546.0	139.909	145.196	41.5835	1.80392	1.75041	0.0535153	ImmuneSystem	ImmuneSystem_Misc	electronic annotation	0.45	3e-64	PREDICTED: alpha-2-macroglobulin-like [Strongylocentrotus purpuratus]	0.46	1e-74			extracellular region/extracellular space
Cluster-17333.2	AfiCDS.id77794.tr828	1428	SPU_027673-Sp-Gldc	SPU_027673-Sp-Gldc-WHL22.765838.1	58.4567	56.9286	15.0482	1.91957	1.95778	-0.0382157	Metabolism	Metabolism_AminoAcid	electronic annotation			glycine dehydrogenase (decarboxylating), mitochondrial-like [Saccoglossus kowalevskii]	0.63	4e-174	glycine catabolic process/oxidation-reduction process	catalytic activity/glycine dehydrogenase (decarboxylating) activity / pyridoxal phosphate binding
Cluster-9457.0	AfiCDS.id48803.tr45533	1695	SPU_015716-Sp-Slc22a3_10	SPU_028290-Sp-Slc22a9_1-WHL22.428774.0	12.8527	13.8475	4.47999	1.62806	1.52051	0.107549	Defensome	Defensome_OxidativeBiotransformation	electronic annotation	0.33	1e-68	P450 17alpha-hydroxylase/17,20-lyase [Mesocentrotus nudus]	0.45	7e-126	oxidation-reduction process	iron ion binding/oxidoreductase activity, acting on paired donors, with incorporation or reduction of molecular oxygen/heme binding
Cluster-6621.0	AfiCDS.id81851.tr66248	1935	SPU_001232-Sp-Nin	SPU_030439-none-WHL22.245306.0	16.6466	16.5198	3.90563	2.08057	2.0916	-0.0110312	Unclassified	Unclassified	electronic annotation	0.29	1e-05	PREDICTED: uncharacterized protein LOC100889636 isoform 2 [Strongylocentrotus purpuratus]	0.51	2e-14		calcium ion binding
Cluster-8687.0	AfiCDS.id73355.tr517	429	SPU_006636-Sp-Zmynd8_2	SPU_030502-none-WHL22.300713.0	2.32278	2.26742	0.689229	1.718	1.7528	-0.0347994	ImmuneSystem	ImmuneSystem_Misc	electronic annotation	0.26	9e-34	PREDICTED: carboxypeptidase N subunit 2-like, partial [Saccoglossus kowalevskii]	0.37	4e-47		protein binding
Cluster-27778.1	AfiCDS.id35451.tr23254	405	SPU_002372-Sp-Nlr55		5.88438	6.47836	1.6082	2.01018	1.87144	0.138737	ImmuneSystem	ImmuneSystem_Receptor_NLR	electronic annotation	0.53	3e-19	PREDICTED: sugar phosphate exchanger 2-like [Strongylocentrotus purpuratus]	0.54	1e-19
Cluster-27881.0	AfiCDS.id75849.tr3754	1002	SPU_006387-Sp-Msp130L		374.897	358.658	63.6388	2.49463	2.55852	-0.0638858	Unclassified	Unclassified	electronic annotation	0.24	9e-07
Cluster-5507.0	AfiCDS.id4513.tr62663	1089	SPU_006812-Sp-Kirrel2L		3.17447	4.12995	0.689229	2.58307	2.20346	0.37961						uncharacterized protein LOC100893029 [Spu]	0.33	0.26		protein binding
Cluster-6715.0	AfiCDS.id90284.tr2761	1836	SPU_011691-Sp-Mrm1		3.32932	4.12995	1.26359	1.7086	1.3977	0.310897	Transferase	Transferase	electronic annotation	0.39	2e-44	PREDICTED: rRNA methyltransferase 1, mitochondrial-like [Saccoglossus kowalevskii]	0.34	2e-43	RNA processing	RNA binding/methyltransferase activity/RNA methyltransferase activity
Cluster-3786.0	AfiCDS.id35155.tr32272	960	SPU_014336-Sp-Stambp		3.94873	4.21093	1.37846	1.61109	1.51833	0.0927507	Unclassified	Unclassified	electronic annotation	0.4	8e-07	putative Mov34/MPN/PAD-1 family protein [Colletotrichum sublineola]	0.4	2e-05
Cluster-17063.0	AfiCDS.id59532.tr63013	819	SPU_019241-Sp-Srcr148		3.79388	4.12995	0.689229	2.58307	2.46062	0.122452	ImmuneSystem	ImmuneSystem_Receptor_SRCR	electronic annotation	0.31	2e-09	PREDICTED: neurotrypsin-like [Strongylocentrotus purpuratus]	0.29	2e-07		scavenger receptor activity	membrane
Cluster-17036.0	AfiCDS.id34660.tr61330	1293	SPU_021689-Sp-Eif2Ba		2.70991	2.10547	0.689229	1.61109	1.97519	-0.364107	Fertilization	Fertilization	electronic annotation	0.29	4e-17	hypothetical protein BRAFLDRAFT_99543 [Branchiostoma floridae]	0.25	0.0002
Cluster-9872.0	AfiCDS.id63539.tr62929	705	SPU_022945-Sp-Hypp_2640		2.63249	3.07722	0.8041	1.93618	1.71098	0.225201				0.51	7e-49	PREDICTED: DTW domain-containing protein 2-like [Strongylocentrotus purpuratus]	0.52	6e-81
Cluster-4270.0	AfiCDS.id53027.tr45279	2292	SPU_027667-Sp-Kirrel2L_5		23.1504	24.6178	5.74357	2.09968	2.01102	0.0886621	ImmuneSystem	ImmuneSystem_Misc	electronic annotation			IgWV TCR delta trans-rearrangement, partial [Ginglymostoma cirratum]	0.35	5e-06		protein binding
Cluster-30898.0	AfiCDS.id72065.tr44580	1173	SPU_028092-none		4.56814	4.45387	1.37846	1.69201	1.72855	-0.0365471				0.29	7e-06	PREDICTED: titin-like [Saccoglossus kowalevskii]	0.29	3e-05		protein binding
Cluster-30835.1	AfiCDS.id8444.tr11000	1632	SPU_028283-Sp-Hypp_2947		5.6521	5.9115	1.83794	1.68543	1.6207	0.0647363				0.28	1e-11	hypothetical protein BRAFLDRAFT_105498 [Branchiostoma floridae]	0.24	2e-30		nucleic acid binding/protein binding/zinc ion binding
Cluster-30333.0	AfiCDS.id59627.tr47486	705	SPU_030073-Sp-Nt		3.79388	3.88701	1.03384	1.91065	1.87566	0.0349889	Nervous	Nervous_GrowthFactorRelated	electronic annotation	0.27	4e-07	nerve growth factor-like protein precursor [Saccoglossus kowalevskii]	0.29	1e-19
Cluster-1517.1	AfiCDS.id88683.tr31926	582	tr25409		114.978	131.187	17.4605	2.90946	2.71919	0.190267				0.32	0.062	hypothetical protein Y032_0375g239 [Ancylostoma ceylanicum]	0.24	9
Cluster-7020.0	AfiCDS.id5647.tr1291	594	tr4886		84.2396	68.7516	6.08819	3.49731	3.79041	-0.293106				0.35	0.19	predicted protein [Nematostella vectensis]	0.39	7e-34		hydrolase activity, acting on carbon-nitrogen (but not peptide) bonds
Cluster-26794.0	AfiCDS.id58846.tr55533	462			2.70991	3.5631	1.14871	1.63311	1.23823	0.394885				0.26	0.039	Protein FAM179B [Heterocephalus glaber]	0.41	3.1
Cluster-15057.0	AfiCDS.id44220.tr22960	486			3.01962	3.64408	1.14871	1.66553	1.39435	0.271187				0.6	2.4
Cluster-21713.0	AfiCDS.id8570.tr41514	366			2.24536	2.59134	0.8041	1.68825	1.4815	0.206755				0.5	2	maturase K, partial (chloroplast) [Piper betloides]	0.28	0.13
Cluster-1907.0	AfiCDS.id51688.tr44001	393			17.4209	16.6008	5.05434	1.71566	1.78522	-0.0695648
Cluster-25154.0	AfiCDS.id51127.tr29761	1047			2.70991	2.3484	0.689229	1.76863	1.97519	-0.206566				0.32	0.008
Cluster-10729.0	AfiCDS.id15681.tr10646	333			2.63249	3.1582	0.918971	1.78101	1.51833	0.262676				0.36	0.83	hypothetical protein ACD_41C00101G0008 [uncultured bacterium]	0.33	2.8
Cluster-31193.0	AfiCDS.id55007.tr55444	492			2.24536	3.1582	0.918971	1.78101	1.28885	0.492158				0.45	0.17
Cluster-14146.0	AfiCDS.id91742.tr12926	594			4.87784	5.66856	1.6082	1.81754	1.6008	0.216739				0.3	2.7	hypothetical protein [Aquimarina agarilytica]	0.45	0.12
Cluster-812.2	AfiCDS.id7927.tr31007	1683			11.3816	13.0377	3.67589	1.82652	1.63054	0.195981				0.49	1e-78	PREDICTED: putative nuclease HARBI1-like [Amphimedon queenslandica]	0.49	2e-116
Cluster-18493.0	AfiCDS.id85417.tr19702	306			2.70991	2.99624	0.8041	1.89771	1.7528	0.144907				0.33	1.1
Cluster-28086.0	AfiCDS.id14192.tr13180	666			2.01308	2.99624	0.8041	1.89771	1.32396	0.57375				0.34	4.3
Cluster-21665.0	AfiCDS.id2246.tr47048	849			2.86477	3.48212	0.918971	1.92187	1.64033	0.281548				0.37	0.11	Beta-galactosidase [Burkholderia glathei]	0.3	2.8
Cluster-9615.0	AfiCDS.id7524.tr3401	837			3.32932	3.48212	0.918971	1.92187	1.85714	0.0647363				0.43	e-126	PREDICTED: organic cation transporter protein-like [Saccoglossus kowalevskii]	0.47	1e-146	transmembrane transport	transmembrane transporter activity	integral component of membrane
Cluster-24410.57	AfiCDS.id33640.tr57916	468			2.55506	2.18645	0.574357	1.92857	2.15334	-0.22477				0.36	0.068	hypothetical protein PSPTOT1_5661 [Pseudomonas syringae pv. tomato T1]	0.34	1.3
Cluster-17118.0	AfiCDS.id66499.tr35695	609			21.6019	20.8117	5.28409	1.97767	2.03143	-0.0537605				0.27	2.8
Cluster-575.0	AfiCDS.id2388.tr46549	672			3.17447	2.7533	0.689229	1.99811	2.20346	-0.205353				0.44	0.14	orf_Bo106 [Agrobacterium tumefaciens]	0.33	0.048
Cluster-21880.0	AfiCDS.id59305.tr68751	1386			6.96835	5.99248	1.49333	2.00462	2.22229	-0.217663
Cluster-1187.0	AfiCDS.id21326.tr7998	513			2.55506	2.26742	0.459486	2.30296	2.47527	-0.172303				0.22	0.71
Cluster-1621.0	AfiCDS.id91903.tr26306	384			3.2519	4.21093	0.8041	2.38869	2.01583	0.372859				0.33	0.12	hypothetical protein [Dyadobacter tibetensis]	0.4	6.7
Cluster-3486.0	AfiCDS.id7469.tr6206	1002			3.17447	4.21093	0.8041	2.38869	1.98107	0.407624				0.26	0.001	PREDICTED: titin-like [Saccoglossus kowalevskii]	0.34	0.01		protein binding
Cluster-1517.0	AfiCDS.id12966.tr12446	609			2.16793	2.59134	0.459486	2.49561	2.23823	0.257381				0.29	0.25
Cluster-24536.0	AfiCDS.id43938.tr65264	339			2.55506	2.59134	0.459486	2.49561	2.47527	0.0203422				0.26	1.1	MULTISPECIES: catalase [Clostridiales]	0.35	1.6
Cluster-4150.0	AfiCDS.id11683.tr14406	315			3.01962	2.83428	0.459486	2.62489	2.71627	-0.0913829				0.5	0.62	hypothetical protein [Myxococcus stipitatus]	0.45	8.1
Cluster-15634.0	AfiCDS.id75617.tr19326	1653			9.67826	8.58382	1.26359	2.7641	2.93722	-0.173128
Cluster-23056.1	AfiCDS.id70646.tr9107	693			108.009	85.7573	8.041	3.41481	3.74764	-0.332826						predicted protein [Nve]	0.51	3e-37
